# A programmable system to methylate and demethylate m^6^A on specific mRNAs

**DOI:** 10.1101/2021.04.16.440100

**Authors:** Chen Chang, Gang Ma, Edwin Cheung, Andrew P. Hutchins

## Abstract

RNA N^6^-Methyladenosine (m^6^A) is the most abundant mRNA modification, and forms part of an epitranscriptomic system that modulates RNA function. RNA modifications can be reversibly catalyzed by several specific enzymes, and those modifications can be recognized by RNA binding proteins that in turn regulate biological processes. Although there are many reports demonstrating m^6^A participation in critical biological functions, this exploration has mainly been conducted through the global knockout or knockdown of the writers, erasers, or readers of m^6^A. Consequently, there is a lack of information about the role of m^6^A on single transcripts in biological processes, posing a challenge in understanding the biological functions of m^6^A. Here, we demonstrate a CRISPR/dCas13a-based RNA m^6^A-editor which can target mRNAs using single crRNA or multiple crRNAs array to methylate or demethylate m^6^A. We systematically assay its capabilities to enable the targeted rewriting of m^6^A dynamics, including modulation of circular RNA translation and transcript half-life. Finally, we demonstrate the utility of the system by specifically modulating XIST m^6^A levels, which can control X chromosome silencing and activation. Based on our editors, m^6^A on single and multiple transcripts can be modified to allow the exploration of the role of m^6^A on in biological processes.
