## Supplementary Table for "A programmable system to methylate and demethylate m^6^A on specific mRNAs"

### Sheet: crRNA
Gene name/crRNA target	sequence
NT	agattgctgttctaccaagtaatccata
circGFP#+24	cagctcctcgcccttgctcaccatgata
circGFP#+34	ccccggtgaacagctcctcgcccttgct
circGFP#+58	ccagctcgaccaggatgggcaccacccc
circGFP#+70	ttacgtcgccgtccagctcgaccaggat
circGFP#+95	ccggacacgctgaacttgtggccgttta
circGFP#+107	cgccctcgccctcgccggacacgctgaa
circGFP#-49	aaccacgtccccgtggttcggggggcct
MALAT1	aagctactatatttaaggccttccaaat
SGK1	ggcataccacactcacacgacggttcac
ID3	atgacgcgctgtaggatttccacctggc
H1F0	tctgtaatttctgaagaatccaaatcct
XIST#1	tagctgtttgcagtcctcaggtctcaca
XIST#2	actgaggaactaggactgggactggggc
XIST#3	atgacttttggtctggatctcacaccta

### Sheet: RIPqPCR
name	primer
MALAT1 IP F	gctactaaaaggactggtg
MALAT1 IP R	ctcaaagtccaatgcaaaaa
ID3 IP F	tggtacccggagtcccgaga
ID3 IP R	gatgggaaggtgggggccat
H1F0 IP F	ctcttgatgctcaccaccac
H1F0 IP R	ttggttgttgctgtccttgc

### Sheet: SELECT
name	probe
2DRACH cirGFP #1 m6A up	tagccagtaccgtagtgcgtgaAGTCCggctttAG
2DRACH cirGFP #1m6A dn	5phos/Ccatatcatcgtgtttttcaacagaggctgagtcgctgcat
0DRACH cirGFP #1A up	tagccagtaccgtagtgcgtgcacaAGaCCggctt
0DRACH cirGFP #1A dn	5phos/AGaCCatatcatcgtgtttttcagaggctgagtcgctgcat
ACTIN #1216 m6A up	tagccagtaccgtagtgcgtgGAAAGGGTGTAACGCAACTAAGTCATAG
ACTIN #1216 m6A dn	5phos/CCGCCTAGAAGCATTTGCGGcagaggctgagtcgctgcat
SGK1 #5977 m6A up	agccagtaccgtagtgcgtgtatggaagaaacaaacaatg
SGK1 #5977 m6A dn	5phos/cccacgttgtagtgtcctgcaagcagaggctgagtcgctgcat
SGK1 #5831 A up	agccagtaccgtagtgcgtggaaacactgcgataggaaaagctt
SGK1 #5831 A dn	5phos/ggagctaacacaatctcttcagaacagaggctgagtcgctgcat
H1F0 #1211 m6A up	tagccagtaccgtagtgcgtgCATTAGATTGGTTGTTGCTG
H1F0 #1211 m6A dn	5phos/CCTTGCACAACTGGTTAAcagaggctgagtcgctgcat
H1F0 #1207 A up	tagccagtaccgtagtgcgtgTGGTTGTTGCTGTCCT
H1F0 #1207 A dn	5phos/GCACAACTGGTTAAGGAAAcagaggctgagtcgctgcat
MALAT1 #2577 m6A up	tagccagtaccgtagtgcgtgGGATTTAAAAAATAATCTTAACTCAAAG
MALAT1 #2577 m6A dn	5phos/CCAATGCAAAAACATTAAGTcagaggctgagtcgctgcat
MALAT1 #2511 A up	tagccagtaccgtagtgcgtgAATTACTTCCGTTACGAAAGTCCT
MALAT1 #2511 A dn	5phos/CACATTTTTCAAACTAAGCTACTcagaggctgagtcgctgcat
XIST #28976 m6A up	agccagtaccgtagtgcgtgcactgccttatattagtccatttg
XIST #28976 m6A dn	5phos/cccatgttttcatcactgaataaaccagaggctgagtcgctgcat
XIST #28997 A up	agccagtaccgtagtgcgtgatctctctactcagcttagtacac
XIST #28997 A dn	5phos/gccttatattagtccatttgtcccacagaggctgagtcgctgcat
